# Functional mapping of N-terminal residues in the yeast proteome uncovers novel determinants for mitochondrial protein import

**DOI:** 10.1101/2022.08.19.504527

**Authors:** S Nashed, H El Barbry, M Benchouaia, A Dijoux-Maréchal, N Ruiz Gutierrez, L Gaulier, G Chevreux, S Le Crom, B Palancade, F Devaux, E Laine, M Garcia

## Abstract

N-terminal ends of polypeptides are critical for the selective co-translational recruitment of N-terminal modification enzymes. However, it is unknown whether specific N-terminal signatures differentially regulate protein fate according to their cellular functions. In this work, we developed an in-silico approach to detect functional preferences in cellular N-terminomes, and identified in *S. cerevisiae* more than 200 Gene Ontology terms with specific N-terminal signatures. In particular, we discovered that Mitochondrial Targeting Sequences (MTS) show a strong and specific over-representation at position 2 of hydrophobic residues known to define potential substrates of the N-terminal acetyltransferase NatC. We validated mitochondrial precursors as co-translational targets of NatC by selective purification of translating ribosomes, and found that their N-terminal signature is conserved in Saccharomycotina yeasts. Finally, systematic mutagenesis of the position 2 in a prototypal yeast mitochondrial protein confirmed its critical role in mitochondrial protein import. Our work highlights the hydrophobicity of MTS N-terminal residues and their modification by NatC as critical features for the definition of the mitochondrial proteome, providing a molecular explanation for mitochondrial defects observed in yeast or human NatC-depleted cells. Functional mapping of N-terminal residues thus has the potential to support the discovery of novel mechanisms of protein regulation or targeting.
