## Supplementary Table 1 for "Functional mapping of N-terminal residues in the yeast proteome uncovers novel determinants for mitochondrial protein import"

### Sheet: Legend
goType	GO terme categories: C= Component; P= Pathway; F= Function
goId	Identification number of the GO term
goName	Name of the GO term
enriched	Amino acids enriched at position 2 (p-val <10-3) among proteins annoted with the corresponding GO term
geneClass	Enriched amino acid considered for annotation of columns F to L
nbGenesClassInGo	Number of proteins in the genClass among proteins annotated with the corresponding GO terme
nbGenesInGo	Total number of genes annotated with the corresponding GO term
propGenesClassInGo	Proportion (%) of proteins in the geneClass among proteins annotated with the corresponding GO term
genesRatio	Ratio (Fold change) of % of proteins in geneClass in the GO term compared to the corresponding % in the proteome (see Table of Fig1a for the value in the proteome)
pvalue	Calculated p-value obtained after hypergeometric test when comparing the % of proteins in geneClass in the GO term to the reference value in the proteome
bestN	Indicate if the GO term was assigned as bestN (y=yes)
bestF	Indicate if the GO term was assigned as bestF (y=yes)

### Sheet: TableS1
goType	goId	goName	enriched	geneClass	nbGenesClassInGo	nbGenesInGo	propGenesClassInGo	genesRatio	pvalue	bestN	bestF
C	GO:1990904	ribonucleoprotein complex	A	A	78	497	0.156942	1.95922837239419	1.63308039872555E-09	y
C	GO:0030687	preribosome, large subunit precursor	A	A	19	58	0.327586	4.08952111417293	5.12505379837764E-08		y
C	GO:0022625	cytosolic large ribosomal subunit	A	A	23	56	0.410714	5.12727553224313	9.37567058867969E-12		y
C	GO:0005622	intracellular anatomical structure	A S	A	436	5058	0.0862001	1.07610465895824	6.62770030174851E-07
C	GO:0005730	nucleolus	A G	A	50	290	0.172414	2.15237953377523	1.01185247210876E-07
C	GO:0005840	ribosome	A	A	35	204	0.171569	2.1418286537077	0.0000103935330271561
C	GO:0015934	large ribosomal subunit	A	A	24	104	0.230769	2.88087722212992	1.46879214388519E-06
C	GO:0022626	cytosolic ribosome	A	A	32	104	0.307692	3.84116962950656	8.23339440318398E-12
C	GO:0030684	preribosome	A G	A	36	159	0.226415	2.82652104812747	5.63006552876606E-09
C	GO:0032991	protein-containing complex	A S	A	218	2060	0.105825	1.32110130218709	8.6918152859971E-08
C	GO:0044391	ribosomal subunit	A	A	33	181	0.18232	2.27605216997005	4.91439499108057E-06
C	GO:0110165	cellular anatomical entity	A S	A	446	5319	0.0838503	1.04677108064857	0.0000755494681751428
C	GO:0005694	chromosome	D S	D	47	492	0.0955285	1.81629760376551	0.0000313098146429733	y
C	GO:0000776	kinetochore	D	D	16	72	0.222222	4.22514619883041	6.51116987558399E-07		y
C	GO:0000775	chromosome, centromeric region	D	D	17	99	0.171717	3.26488569909623	0.0000124635311026029
C	GO:0005634	nucleus	D S	D	162	2276	0.0711775	1.35330912959023	3.19228396697852E-07
C	GO:0005856	cytoskeleton	D	D	30	260	0.115385	2.19382591093117	0.0000327889390749661
C	GO:0005874	microtubule	D	D	13	66	0.19697	3.74501594896332	0.0000298416185292864
C	GO:0015630	microtubule cytoskeleton	D	D	23	146	0.157534	2.99522350396539	1.71335874544129E-06
C	GO:0099080	supramolecular complex	D	D	31	257	0.120623	2.29341593282818	9.78990330836647E-06
C	GO:0099081	supramolecular polymer	D	D	15	77	0.194805	3.70386192754614	8.38027457895076E-06
C	GO:0099512	supramolecular fiber	D	D	15	77	0.194805	3.70386192754614	8.38027457895076E-06
C	GO:0099513	polymeric cytoskeletal fiber	D	D	15	77	0.194805	3.70386192754614	8.38027457895076E-06
C	GO:0140513	nuclear protein-containing complex	D S	D	65	709	0.0916784	1.74309628089971	2.87606822949723E-06
C	GO:0005739	mitochondrion	F L	F	72	1176	0.0612245	1.82411108773406	3.03523299226459E-08	y
C	GO:0044613	nuclear pore central transport channel	F	F	6	14	0.428571	12.7687776141384	3.17571204262961E-06	y
C	GO:0005759	mitochondrial matrix	F L	F	25	239	0.104603	3.11650778587758	2.99523048699189E-07		y
C	GO:0030686	90S preribosome	G	G	14	84	0.166667	3.44047619047619	0.0000420126284029233		y
C	GO:0005730	nucleolus	A G	G	30	290	0.103448	2.13546798029557	0.0000549586109875861
C	GO:0030684	preribosome	A G	G	22	159	0.138365	2.85624438454627	6.68782206751847E-06
C	GO:0005576	extracellular region	K Q	K	28	113	0.247788	4.36650118713577	1.3274070267411E-11	y
C	GO:0000322	storage vacuole	K	K	55	442	0.124434	2.19277673545966	1.13395587740997E-08	y
C	GO:0005615	extracellular space	K	K	5	9	0.555556	9.789972899729	0.0000595381334387873		y
C	GO:0031225	anchored component of membrane	K Q	K	18	64	0.28125	4.9561737804878	7.71963158836994E-09		y
C	GO:0000323	lytic vacuole	K	K	55	442	0.124434	2.19277673545966	1.13395587740997E-08
C	GO:0000324	fungal-type vacuole	K	K	55	442	0.124434	2.19277673545966	1.13395587740997E-08
C	GO:0005618	cell wall	K Q	K	25	108	0.231481	4.07915537488708	8.32225687119759E-10
C	GO:0005773	vacuole	K	K	55	496	0.110887	1.95404701022817	6.05209049004842E-07
C	GO:0009277	fungal-type cell wall	K Q	K	25	107	0.233645	4.11727832231593	6.73900670205758E-10
C	GO:0030312	external encapsulating structure	K Q	K	25	109	0.229358	4.04173193108078	1.02491214546907E-09
C	GO:0005739	mitochondrion	F L	L	187	1176	0.159014	2.47735482333095	5.99911034485063E-41	y
C	GO:0005743	mitochondrial inner membrane	L	L	64	264	0.242424	3.77685207873887	6.081010885492E-22		y
C	GO:0005759	mitochondrial matrix	F L	L	74	239	0.309623	4.8237828327826	5.07519581870706E-33		y
C	GO:0000314	organellar small ribosomal subunit	L	L	11	36	0.305556	4.76040730757712	9.17423566710921E-06		y
C	GO:0098803	respiratory chain complex	L	L	12	32	0.375	5.84231805929919	2.86506530027801E-07		y
C	GO:0009295	nucleoid	L	L	16	28	0.571429	8.90257989988448	9.07340225315584E-13		y
C	GO:0030062	mitochondrial tricarboxylic acid cycle enzyme complex	L	L	5	6	0.833333	12.9829290206649	6.03691204486805E-06		y
C	GO:0000313	organellar ribosome	L	L	21	89	0.235955	3.67606529573882	1.17596958527523E-07
C	GO:0005737	cytoplasm	L	L	307	4246	0.0723033	1.12645102477931	0.0000088183601282973
C	GO:0005740	mitochondrial envelope	L	L	78	455	0.171429	2.67077396996534	6.93519424655303E-17
C	GO:0005746	mitochondrial respirasome	L	L	12	33	0.363636	5.66527811810831	4.24478494379629E-07
C	GO:0005761	mitochondrial ribosome	L	L	21	89	0.235955	3.67606529573882	1.17596958527523E-07
C	GO:0005763	mitochondrial small ribosomal subunit	L	L	11	36	0.305556	4.76040730757712	9.17423566710921E-06
C	GO:0019866	organelle inner membrane	L	L	65	282	0.230496	3.59102292060943	5.30197516639106E-21
C	GO:0031090	organelle membrane	L	L	117	1264	0.0925633	1.44209116653588	4.99289008433463E-06
C	GO:0031966	mitochondrial membrane	L	L	74	412	0.179612	2.79826237144427	3.5270794810326E-17
C	GO:0031967	organelle envelope	L	L	85	610	0.139344	2.17091600017675	7.0679604012526E-13
C	GO:0031974	membrane-enclosed lumen	L	L	95	999	0.0950951	1.48153544379959	0.0000191545490760544
C	GO:0031975	envelope	L	L	85	610	0.139344	2.17091600017675	7.0679604012526E-13
C	GO:0042645	mitochondrial nucleoid	L	L	16	28	0.571429	8.90257989988448	9.07340225315584E-13
C	GO:0043233	organelle lumen	L	L	95	999	0.0950951	1.48153544379959	0.0000191545490760544
C	GO:0045239	tricarboxylic acid cycle enzyme complex	L	L	7	10	0.7	10.9056603773585	4.30798317837816E-07
C	GO:0070013	intracellular organelle lumen	L	L	95	999	0.0950951	1.48153544379959	0.0000191545490760544
C	GO:0070069	cytochrome complex	L	L	9	25	0.36	5.60862533692722	0.0000136522633821449
C	GO:0070469	respirasome	L	L	13	38	0.342105	5.32983401900979	3.16712751460179E-07
C	GO:0098798	mitochondrial protein-containing complex	L	L	54	208	0.259615	4.04468173336098	4.94658209204732E-20
C	GO:0098800	inner mitochondrial membrane protein complex	L	L	23	83	0.277108	4.31721495145	9.86582897567855E-10
C	GO:1990204	oxidoreductase complex	L	L	16	43	0.372093	5.7970287720178	3.23311661527559E-09
C	GO:0005576	extracellular region	K Q	Q	18	113	0.159292	6.57648546144121	1.31624383022442E-10	y
C	GO:0031225	anchored component of membrane	K Q	Q	10	64	0.15625	6.45089285714286	2.49962103349701E-06		y
C	GO:0005618	cell wall	K Q	Q	13	108	0.12037	4.96957671957672	1.62356922122092E-06
C	GO:0009277	fungal-type cell wall	K Q	Q	13	107	0.121495	5.01602136181575	1.45806290810394E-06
C	GO:0030312	external encapsulating structure	K Q	Q	13	109	0.119266	4.92398427260813	1.80559479765126E-06
C	GO:0071944	cell periphery	Q	Q	37	788	0.0469543	1.93854242204496	0.0000354063711343774
C	GO:0005694	chromosome	D S	S	164	492	0.333333	1.36256482791136	2.19973870353153E-06	y
C	GO:0005622	intracellular anatomical structure	A S	S	1308	5058	0.2586	1.05707876329067	5.19432852085703E-12
C	GO:0032991	protein-containing complex	A S	S	605	2060	0.293689	1.20051221488307	9.3254203420779E-11
C	GO:0110165	cellular anatomical entity	A S	S	1356	5319	0.254935	1.04209695806419	3.27434821570959E-11
C	GO:0005634	nucleus	D S	S	662	2276	0.290861	1.18895155897714	3.5045634105451E-11
C	GO:0140513	nuclear protein-containing complex	D S	S	241	709	0.339915	1.38947019827915	6.55123262078709E-10
C	GO:0000228	nuclear chromosome	S	S	74	180	0.411111	1.68049662109068	4.25931357386506E-07
C	GO:0005654	nucleoplasm	S	S	83	225	0.368889	1.50790507622191	0.0000153046237137575
C	GO:0031981	nuclear lumen	S	S	215	642	0.334891	1.36893195327543	2.79964314885233E-08
C	GO:0043226	organelle	S	S	1171	4516	0.2593	1.0599402658221	3.58019918145262E-07
C	GO:0043228	non-membrane-bounded organelle	S	S	408	1353	0.301552	1.23265288201294	2.5993326241117E-08
C	GO:0043229	intracellular organelle	S	S	1155	4456	0.259201	1.05953481344544	9.24702195998173E-07
C	GO:0043232	intracellular non-membrane-bounded organelle	S	S	408	1353	0.301552	1.23265288201294	2.5993326241117E-08
P	GO:0022613	ribonucleoprotein complex biogenesis	A G	A	74	456	0.162281	2.02588003486037	9.9091307563215E-10	y
P	GO:0042273	ribosomal large subunit biogenesis	A	A	27	116	0.232759	2.90571237059656	2.66506742562759E-07		y
P	GO:0034471	ncRNA 5'-end processing	A	A	13	48	0.270833	3.38102951763859	0.0000672072975931369		y
P	GO:0002181	cytoplasmic translation	A	A	36	144	0.25	3.12095032397408	3.03717628541537E-10		y
P	GO:0000966	RNA 5'-end processing	A	A	13	49	0.265306	3.3120289152378	0.0000849218433637318
P	GO:0006364	rRNA processing	A G	A	47	269	0.174721	2.18118461303765	1.67189790543156E-07
P	GO:0006396	RNA processing	A G	A	74	558	0.132616	1.65555787795041	5.02781248434141E-06
P	GO:0010467	gene expression	A S	A	174	1694	0.102715	1.28227947195157	0.0000399158792371288
P	GO:0016072	rRNA metabolic process	A G	A	49	289	0.16955	2.11663066954644	2.34470895725285E-07
P	GO:0022618	ribonucleoprotein complex assembly	A	A	30	162	0.185185	2.31181505479562	9.69676491301466E-06
P	GO:0034470	ncRNA processing	A G	A	60	389	0.154242	1.92552205078092	3.08076706869368E-07
P	GO:0034660	ncRNA metabolic process	A G	A	63	459	0.137255	1.71346292296616	0.000009271502357748
P	GO:0042254	ribosome biogenesis	A G	A	60	371	0.161725	2.01894360580534	5.43230304383905E-08
P	GO:0043170	macromolecule metabolic process	A S	A	261	2716	0.0960972	1.19965837195469	0.0000155183373839365
P	GO:0044085	cellular component biogenesis	A S	A	138	1255	0.10996	1.37272077994717	0.0000130644214517631
P	GO:0071826	ribonucleoprotein complex subunit organization	A	A	31	168	0.184524	2.30355857245706	7.42136193952506E-06
P	GO:0071840	cellular component organization or biogenesis	A S	A	225	2310	0.0974026	1.21595467167821	0.0000537280878985212
P	GO:0006541	glutamine metabolic process	C	C	7	21	0.333333	45.8730158730159	6.8340726487676E-11	y
P	GO:0006528	asparagine metabolic process	C	C	3	8	0.375	51.6071428571429	0.0000194852087501327
P	GO:0009064	glutamine family amino acid metabolic process	C	C	7	57	0.122807	16.9005847953216	1.28255275201346E-07
P	GO:0016192	vesicle-mediated transport	D	D	43	443	0.0970655	1.84552096946656	0.0000486748216130264	y
P	GO:0008608	attachment of spindle microtubules to kinetochore	D	D	9	35	0.257143	4.8890977443609	0.0000573865112716432	y
P	GO:0051641	cellular localization	D	D	81	1004	0.0806773	1.5339300691969	0.0000212148770615064
P	GO:0036228	protein localization to nuclear inner membrane	F	F	5	8	0.625	18.6211340206186	2.08806901661388E-06	y
P	GO:0090435	protein localization to nuclear envelope	F	F	5	9	0.555556	16.5521191294387	4.57027690588354E-06
P	GO:0022613	ribonucleoprotein complex biogenesis	A G	G	43	456	0.0942982	1.94658521303258	0.0000127556564248912	y
P	GO:0006364	rRNA processing	A G	G	30	269	0.111524	2.30217737652682	0.0000128190168740148
P	GO:0006396	RNA processing	A G	G	48	558	0.0860215	1.77572964669739	0.0000440651951521784
P	GO:0016072	rRNA metabolic process	A G	G	34	289	0.117647	2.42857142857143	9.43482185933846E-07
P	GO:0034470	ncRNA processing	A G	G	39	389	0.100257	2.06959236136614	0.000008110961679304
P	GO:0034660	ncRNA metabolic process	A G	G	43	459	0.0936819	1.93386243386243	0.0000150417440788472
P	GO:0042254	ribosome biogenesis	A G	G	39	371	0.105121	2.17000385059684	2.54206370466677E-06
P	GO:0140053	mitochondrial gene expression	L	L	37	160	0.23125	3.6027628032345	2.70080452277051E-12	y
P	GO:0007005	mitochondrion organization	L	L	40	287	0.139373	2.17136095119134	0.0000018415893103422	y
P	GO:0009060	aerobic respiration	L	L	26	83	0.313253	4.8803299451174	3.43484226416533E-12	y
P	GO:0016054	organic acid catabolic process	L	L	17	92	0.184783	2.87882339153873	0.0000605671665511927	y
P	GO:0006879	cellular iron ion homeostasis	L	L	12	52	0.230769	3.59527265187643	0.0000809251787564829	y
P	GO:0070585	protein localization to mitochondrion	L	L	15	73	0.205479	3.20127016947901	0.0000457693315552562		y
P	GO:0006103	2-oxoglutarate metabolic process	L	L	4	5	0.8	12.4636118598383	0.0000793419589823117		y
P	GO:0006573	valine metabolic process	L	L	5	8	0.625	9.73719676549865	0.0000505624159510299		y
P	GO:0043648	dicarboxylic acid metabolic process	L	L	14	50	0.28	4.3622641509434	1.76620519461897E-06		y
P	GO:0006091	generation of precursor metabolites and energy	L	L	31	207	0.149758	2.3331640558876	0.0000064787256646835
P	GO:0006099	tricarboxylic acid cycle	L	L	12	30	0.4	6.23180592991914	1.23473657974076E-07
P	GO:0006119	oxidative phosphorylation	L	L	11	38	0.289474	4.50985955454674	0.0000163484594109097
P	GO:0009063	cellular amino acid catabolic process	L	L	12	52	0.230769	3.59527265187643	0.0000809251787564829
P	GO:0015980	energy derivation by oxidation of organic compounds	L	L	29	154	0.188312	2.93380473973466	9.89429674256773E-08
P	GO:0022900	electron transport chain	L	L	14	46	0.304348	4.74159146841674	5.72496760250072E-07
P	GO:0022904	respiratory electron transport chain	L	L	12	37	0.324324	5.05281561885336	1.75139105824121E-06
P	GO:0032543	mitochondrial translation	L	L	32	132	0.242424	3.77685207873887	2.31657003600588E-11
P	GO:0042773	ATP synthesis coupled electron transport	L	L	11	33	0.333333	5.19317160826595	3.52194909407815E-06
P	GO:0042775	mitochondrial ATP synthesis coupled electron transport	L	L	11	33	0.333333	5.19317160826595	3.52194909407815E-06
P	GO:0045333	cellular respiration	L	L	27	104	0.259615	4.04468173336098	1.69091260262984E-10
P	GO:0046034	ATP metabolic process	L	L	19	86	0.22093	3.44198583338557	1.40846497824404E-06
P	GO:0072655	establishment of protein localization to mitochondrion	L	L	15	73	0.205479	3.20127016947901	0.0000457693315552562
P	GO:1902600	proton transmembrane transport	L	L	17	92	0.184783	2.87882339153873	0.0000605671665511927
P	GO:0071554	cell wall organization or biogenesis	Q R	Q	21	274	0.0766423	3.16423357664234	2.08613474146843E-06	y
P	GO:0000750	pheromone-dependent signal transduction involved in conjugation with cellular fusion	Q	Q	6	30	0.2	8.25714285714286	0.0000666908133501527	y
P	GO:0000749	response to pheromone triggering conjugation with cellular fusion	Q	Q	9	69	0.130435	5.38509316770186	0.0000365697989925076
P	GO:0019236	response to pheromone	Q	Q	10	95	0.105263	4.34586466165413	0.000087945432846305
P	GO:0031136	positive regulation of conjugation	Q	Q	6	30	0.2	8.25714285714286	0.0000666908133501527
P	GO:0031137	regulation of conjugation with cellular fusion	Q	Q	6	32	0.1875	7.74107142857143	0.0000978001068517956
P	GO:0031139	positive regulation of conjugation with cellular fusion	Q	Q	6	30	0.2	8.25714285714286	0.0000666908133501527
P	GO:0031505	fungal-type cell wall organization	Q R	Q	14	178	0.0786517	3.24719101123595	0.0000906310036161046
P	GO:0032005	signal transduction involved in positive regulation of conjugation with cellular fusion	Q	Q	6	30	0.2	8.25714285714286	0.0000666908133501527
P	GO:0043900	regulation of multi-organism process	Q	Q	6	32	0.1875	7.74107142857143	0.0000978001068517956
P	GO:0043902	positive regulation of multi-organism process	Q	Q	6	30	0.2	8.25714285714286	0.0000666908133501527
P	GO:0045229	external encapsulating structure organization	Q R	Q	19	225	0.0844444	3.48634920634921	1.58830541264037E-06
P	GO:0046999	regulation of conjugation	Q	Q	6	32	0.1875	7.74107142857143	0.0000978001068517956
P	GO:0071444	cellular response to pheromone	Q	Q	10	84	0.119048	4.91496598639456	0.0000301494820094113
P	GO:0071555	cell wall organization	Q R	Q	19	225	0.0844444	3.48634920634921	1.58830541264037E-06
P	GO:0071852	fungal-type cell wall organization or biogenesis	Q R	Q	16	210	0.0761905	3.14557823129252	0.0000410283648237136
P	GO:0071554	cell wall organization or biogenesis	Q R	R	21	274	0.0766423	2.65265090257441	0.0000345298522460919	y
P	GO:0031505	fungal-type cell wall organization	Q R	R	16	178	0.0898876	3.11108120836978	0.0000477397220916208
P	GO:0045229	external encapsulating structure organization	Q R	R	19	225	0.0844444	2.9226879574185	0.0000219504800564616
P	GO:0071555	cell wall organization	Q R	R	19	225	0.0844444	2.9226879574185	0.0000219504800564616
P	GO:0071852	fungal-type cell wall organization or biogenesis	Q R	R	18	210	0.0857143	2.96663815226689	0.0000299707480150453
P	GO:0010639	negative regulation of organelle organization	S	S	49	109	0.449541	1.83758742846762	1.93759865356291E-06	y
P	GO:0032784	regulation of DNA-templated transcription, elongation	S	S	27	56	0.482143	1.97085269751465	0.0000912584633964327	y
P	GO:0010467	gene expression	A S	S	487	1694	0.287485	1.17515183800384	7.98356644287566E-07
P	GO:0043170	macromolecule metabolic process	A S	S	731	2716	0.269146	1.1001858128165	0.0000258561802433568
P	GO:0044085	cellular component biogenesis	A S	S	368	1255	0.293227	1.19862276495151	0.0000047644059543683
P	GO:0071840	cellular component organization or biogenesis	A S	S	645	2310	0.279221	1.14136923896471	3.93469703376905E-07
P	GO:0000280	nuclear division	S	S	90	258	0.348837	1.42593993618631	0.0000798028333163669
P	GO:0006139	nucleobase-containing compound metabolic process	S	S	522	1809	0.288557	1.17953373162476	1.22251179661081E-07
P	GO:0006259	DNA metabolic process	S	S	151	465	0.324731	1.32740186461042	0.0000286403826008636
P	GO:0006325	chromatin organization	S	S	119	344	0.34593	1.41405710338476	8.80756712206284E-06
P	GO:0006725	cellular aromatic compound metabolic process	S	S	544	1883	0.288901	1.18093775844469	4.12040242871843E-08
P	GO:0006807	nitrogen compound metabolic process	S	S	837	3095	0.270436	1.1054605114331	5.28850441645139E-07
P	GO:0006974	cellular response to DNA damage stimulus	S	S	118	351	0.336182	1.37421068114137	0.0000425493043478603
P	GO:0006996	organelle organization	S	S	442	1491	0.296445	1.21177797572801	5.8770589789591E-08
P	GO:0008152	metabolic process	S	S	963	3660	0.263115	1.07553272891692	8.91990830469576E-06
P	GO:0009058	biosynthetic process	S	S	553	1997	0.276915	1.13194544291685	0.0000214199750030196
P	GO:0009059	macromolecule biosynthetic process	S	S	412	1450	0.284138	1.16146905330927	0.0000364404817394274
P	GO:0009889	regulation of biosynthetic process	S	S	258	866	0.297921	1.21781198245196	0.0000595236969639528
P	GO:0009890	negative regulation of biosynthetic process	S	S	124	364	0.340659	1.39251130764568	0.0000132571919672483
P	GO:0009892	negative regulation of metabolic process	S	S	180	555	0.324324	1.32573875148133	4.88595004464795E-06
P	GO:0009987	cellular process	S	S	1293	4917	0.262965	1.07492149023148	3.10364661858786E-16
P	GO:0010468	regulation of gene expression	S	S	272	880	0.309091	1.26346920406326	1.35319812539023E-06
P	GO:0010556	regulation of macromolecule biosynthetic process	S	S	248	832	0.298077	1.21844739418997	0.0000824125330505518
P	GO:0010558	negative regulation of macromolecule biosynthetic process	S	S	118	338	0.349112	1.42706493810835	5.84767773985331E-06
P	GO:0010564	regulation of cell cycle process	S	S	80	220	0.363636	1.48643435772149	0.0000393994333036196
P	GO:0010605	negative regulation of macromolecule metabolic process	S	S	171	516	0.331395	1.35464293937699	1.96984933105812E-06
P	GO:0010629	negative regulation of gene expression	S	S	99	279	0.354839	1.45047223616371	0.0000157928067655013
P	GO:0016043	cellular component organization	S	S	569	2040	0.278922	1.14014615747289	4.93861149650753E-06
P	GO:0016070	RNA metabolic process	S	S	387	1353	0.286031	1.1692075130858	0.0000364644397027204
P	GO:0019222	regulation of metabolic process	S	S	358	1185	0.30211	1.23493217314498	2.33116555092232E-07
P	GO:0022402	cell cycle process	S	S	198	639	0.309859	1.26660955834014	0.0000420413905422759
P	GO:0022607	cellular component assembly	S	S	278	918	0.302832	1.23788569333124	6.78852779542359E-06
P	GO:0030036	actin cytoskeleton organization	S	S	58	150	0.386667	1.58057520037718	0.0000652433810934537
P	GO:0031323	regulation of cellular metabolic process	S	S	331	1096	0.302007	1.23451357127371	8.47658899956759E-07
P	GO:0031324	negative regulation of cellular metabolic process	S	S	145	442	0.328054	1.34098574692634	0.0000233391567700978
P	GO:0031326	regulation of cellular biosynthetic process	S	S	258	864	0.298611	1.2206309916706	0.0000496863825019405
P	GO:0031327	negative regulation of cellular biosynthetic process	S	S	124	364	0.340659	1.39251130764568	0.0000132571919672483
P	GO:0032268	regulation of cellular protein metabolic process	S	S	112	323	0.346749	1.41740489838458	0.0000145055970221151
P	GO:0033043	regulation of organelle organization	S	S	99	279	0.354839	1.45047223616371	0.0000157928067655013
P	GO:0034622	cellular protein-containing complex assembly	S	S	174	531	0.327684	1.33947050879422	3.52634409558289E-06
P	GO:0034641	cellular nitrogen compound metabolic process	S	S	634	2204	0.287659	1.17586129885999	1.74810307810775E-09
P	GO:0034645	cellular macromolecule biosynthetic process	S	S	405	1427	0.283812	1.16013753742979	0.0000498270939661876
P	GO:0043933	protein-containing complex subunit organization	S	S	223	675	0.33037	1.35045314055215	5.32355329628886E-08
P	GO:0044237	cellular metabolic process	S	S	936	3519	0.265985	1.0872640059037	1.25467185679862E-06
P	GO:0044238	primary metabolic process	S	S	880	3299	0.266747	1.09038228120218	3.46433110201411E-06
P	GO:0044260	cellular macromolecule metabolic process	S	S	629	2292	0.274433	1.12179748266524	0.0000119704451609308
P	GO:0044271	cellular nitrogen compound biosynthetic process	S	S	411	1417	0.290049	1.18563333296733	3.60293592716034E-06
P	GO:0045892	negative regulation of transcription, DNA-templated	S	S	100	284	0.352113	1.43932904356834	0.0000206682000196398
P	GO:0045934	negative regulation of nucleobase-containing compound metabolic process	S	S	112	318	0.352201	1.43969113892521	6.41766803231748E-06
P	GO:0046483	heterocycle metabolic process	S	S	547	1892	0.289112	1.18180173499077	3.20550573251081E-08
P	GO:0048519	negative regulation of biological process	S	S	238	744	0.319892	1.30762269775365	3.74740909283238E-07
P	GO:0048523	negative regulation of cellular process	S	S	203	632	0.321203	1.31297781676902	2.34364211560254E-06
P	GO:0050789	regulation of biological process	S	S	487	1681	0.289709	1.18423986530547	2.59836965927724E-07
P	GO:0050794	regulation of cellular process	S	S	455	1579	0.288157	1.17789803046169	1.78406185398109E-06
P	GO:0051128	regulation of cellular component organization	S	S	138	426	0.323944	1.32418272008287	0.000073782860184626
P	GO:0051129	negative regulation of cellular component organization	S	S	58	133	0.43609	1.78260360944795	7.80499450120678E-07
P	GO:0051171	regulation of nitrogen compound metabolic process	S	S	311	1016	0.306102	1.25125293744223	5.10011423580939E-07
P	GO:0051172	negative regulation of nitrogen compound metabolic process	S	S	134	402	0.333333	1.36256482791136	0.0000202980897290008
P	GO:0051246	regulation of protein metabolic process	S	S	114	334	0.341317	1.39520111121463	0.0000272561307406315
P	GO:0051253	negative regulation of RNA metabolic process	S	S	105	292	0.359589	1.4698901396989	4.37884731505127E-06
P	GO:0051276	chromosome organization	S	S	192	601	0.319468	1.30588575853069	6.84212445272992E-06
P	GO:0060255	regulation of macromolecule metabolic process	S	S	338	1106	0.305606	1.24922308815743	1.58272951805016E-07
P	GO:0065003	protein-containing complex assembly	S	S	185	559	0.330948	1.35281481125368	7.80587043708075E-07
P	GO:0065007	biological regulation	S	S	569	2047	0.277968	1.13624726978246	8.22251135854208E-06
P	GO:0071704	organic substance metabolic process	S	S	920	3464	0.265589	1.08564634094554	3.02573296698584E-06
P	GO:0071824	protein-DNA complex subunit organization	S	S	68	184	0.369565	1.51066970051042	0.0000841433357429258
P	GO:0080090	regulation of primary metabolic process	S	S	324	1059	0.305949	1.25062607434357	2.81875665695988E-07
P	GO:0090304	nucleic acid metabolic process	S	S	469	1613	0.290763	1.18854848907085	3.08017715964773E-07
P	GO:1901360	organic cyclic compound metabolic process	S	S	565	1949	0.289892	1.18499096116458	9.08055629325292E-09
P	GO:1901576	organic substance biosynthetic process	S	S	548	1982	0.276488	1.13020008934727	0.0000298902729781632
P	GO:1902679	negative regulation of RNA biosynthetic process	S	S	100	284	0.352113	1.43932904356834	0.0000206682000196398
P	GO:1903507	negative regulation of nucleic acid-templated transcription	S	S	100	284	0.352113	1.43932904356834	0.0000206682000196398
P	GO:2000112	regulation of cellular macromolecule biosynthetic process	S	S	246	823	0.298906	1.22183820534458	0.0000720848376486035
P	GO:2000113	negative regulation of cellular macromolecule biosynthetic process	S	S	118	338	0.349112	1.42706493810835	5.84767773985331E-06
P	GO:0006793	phosphorus metabolic process	T	T	91	783	0.11622	1.48289112740662	0.0000361029674038594
P	GO:0006796	phosphate-containing compound metabolic process	T	T	89	767	0.116037	1.48055409251952	0.0000477952483744328
P	GO:0044281	small molecule metabolic process	T	T	90	744	0.120968	1.54347361674856	8.00206024692317E-06
P	GO:0044283	small molecule biosynthetic process	T	T	48	348	0.137931	1.75991474461445	0.0000602310088212982
F	GO:0003735	structural constituent of ribosome	A	A	30	173	0.17341	2.16519557048153	0.0000364393959940777	y
F	GO:0003723	RNA binding	A S	A	73	584	0.125	1.56074514038877	0.0000474269659757782
F	GO:0003677	DNA binding	D	D	54	550	0.0981818	1.8609478390462	3.46824205999457E-06	y
F	GO:0017056	structural constituent of nuclear pore	F	F	7	29	0.241379	7.19285460362602	0.0000358308683303797	y
F	GO:0016893	endonuclease activity, active with either ribo- or deoxyribonucleic acids and producing 5'-phosphomonoesters	G	G	10	29	0.344828	7.11945812807882	5.34712188497507E-07	y
F	GO:0008409	5'-3' exonuclease activity	G	G	6	13	0.461538	9.52912087912088	0.0000157480307387724		y
F	GO:0016491	oxidoreductase activity	L	L	51	327	0.155963	2.43025297361458	1.19593190678511E-09	y
F	GO:0004222	metalloendopeptidase activity	L	L	9	20	0.45	7.01199460916442	1.49584945357103E-06	y
F	GO:0004129	cytochrome-c oxidase activity	L	L	6	12	0.5	7.7911051212938	0.0000445287683259375		y
F	GO:0009055	electron transfer activity	L	L	14	37	0.378378	5.89597144314125	2.4798024713455E-08
F	GO:0015002	heme-copper terminal oxidase activity	L	L	6	12	0.5	7.7911051212938	0.0000445287683259375
F	GO:0016675	oxidoreductase activity, acting on a heme group of donors	L	L	6	12	0.5	7.7911051212938	0.0000445287683259375
F	GO:0016676	oxidoreductase activity, acting on a heme group of donors, oxygen as acceptor	L	L	6	12	0.5	7.7911051212938	0.0000445287683259375
F	GO:0010181	FMN binding	P	P	7	20	0.35	7.69334600760456	0.0000173379158490646	y
F	GO:0003723	RNA binding	A S	S	195	584	0.333904	1.36513412838348	1.76922032708061E-07
F	GO:0003676	nucleic acid binding	S	S	345	1133	0.304501	1.24492372954355	1.67403936322044E-07
F	GO:0003729	mRNA binding	S	S	76	208	0.365385	1.49383908171037	0.0000506224081103252
F	GO:0005488	binding	S	S	821	2857	0.287364	1.17486097077131	4.37696058631369E-14
F	GO:0005515	protein binding	S	S	248	782	0.317136	1.29657752037535	4.45525904277303E-07
F	GO:0044877	protein-containing complex binding	S	S	78	209	0.373206	1.52581498751379	0.0000169941036042797
F	GO:0097159	organic cyclic compound binding	S	S	542	1824	0.297149	1.21486497803916	2.62993914821702E-10
F	GO:1901363	heterocyclic compound binding	S	S	539	1810	0.29779	1.21748536732126	2.04804592707535E-10
F	GO:0008252	nucleotidase activity	T	T	5	7	0.714286	9.11542100283822	0.0000531918080725509	y
