## Supplementary Table 2 for "Functional mapping of N-terminal residues in the yeast proteome uncovers novel determinants for mitochondrial protein import"

### Sheet: mito_data
Uniprot ID of proteins of GO:0005739	Gene name	High confidence mitochondrial annotation (manual curation)	MTS annotated in Uniprot database
Q12122	LYS21	yes	yes
P38231	FMP23	yes	yes
Q12497	FMP16	yes	yes
P36141	FMP46	yes	yes
Q06179	FMP27	yes	yes
P31378	NTG1	yes	yes
P38064	MRPL16	yes	yes
P07256	COR1	yes	yes
P34227	PRX1	yes	yes
P38172	MRX3	yes	yes
P07251	ATP1	yes	yes
P38072	SCO2	yes	yes
P38071	ETR1	yes	yes
P23833	SCO1	yes	yes
P38077	ATP3	yes	yes
P38228	TCM62	yes	yes
P38087	YMC2	yes	yes
P38088	GRS1	yes	yes
P36531	MRPL36	yes	yes
P38120	MRPS9	yes	yes
P38300	MBA1	yes	yes
P32473	PDB1	yes	yes
P38323	MCX1	yes	yes
P38330	YBR238C	yes	yes
P33759	MRPS5	yes	yes
P36532	MRPL37	yes	yes
P38345	SDH8	yes	yes
P36526	MRPL27	yes	yes
P25605	ILV6	yes	yes
P25374	NFS1	yes	yes
P25345	SLM5	yes	yes
P25626	IMG1	yes	yes
P25646	PTC6	yes	yes
P25372	TRX3	yes	yes
Q12165	ATP16	yes	yes
Q12069	PUS9	yes	yes
P10849	MTF2	yes	yes
P21954	IDP1	yes	yes
P14066	CBS1	yes	yes
Q07500	NDE2	yes	yes
P43122	QRI7	yes	yes
P40990	MSS2	yes	yes
Q07540	YFH1	yes	yes
P01098	STF1	yes	yes
P04819	CDC9	yes	yes
P32891	DLD1	yes	yes
P46681	DLD2	yes	yes
P36521	MRPL11	yes	yes
Q03201	RSM10	yes	yes
Q04598	YDR115W	yes	yes
Q04599	MRPL1	yes	yes
Q2V2P9	COX26	yes	yes
P15565	TRM1	yes	yes
P19262	KGD2	yes	yes
Q03976	RSM24	yes	yes
P15424	MSS116	yes	yes
Q04935	COX20	yes	yes
P36519	MRPL7	yes	yes
Q05648	MRX10	yes	yes
P09457	ATP5	yes	yes
Q06668	OMS1	yes	yes
Q06678	MRPL35	yes	yes
P21771	MRPS28	yes	yes
P48360	ARH1	yes	yes
Q04172	SHE9	yes	yes
P36527	MRPL28	yes	yes
Q03429	MZM1	yes	yes
Q04401	SDH7	yes	yes
P33751	PAD1	yes	yes
P08067	RIP1	yes	yes
Q05676	SOM1	yes	yes
P40033	RSM18	yes	yes
Q02771	PET117	yes	yes
P40047	ALD5	yes	yes
P40050	MRX1	yes	yes
P40053	AIM9	yes	yes
P00927	ILV1	yes	yes
P10355	PET122	yes	yes
P39952	OXA1	yes	yes
P21269	CCA1	yes	yes
P16387	PDA1	yes	yes
P09624	LPD1	yes	yes
P13433	RPO41	yes	yes
P19955	YMR31	yes	yes
P53170	PKP2	yes	yes
P53166	MRH4	yes	yes
P53163	MNP1	yes	yes
P53140	RMD9	yes	yes
Q01163	RSM23	yes	yes
P53123	MRM2	yes	yes
P30775	MRF1	yes	yes
P04037	COX4	yes	yes
P32799	COX13	yes	yes
P53077	MTC3	yes	yes
P53070	MTO1	yes	yes
P53220	TIM21	yes	yes
P12686	MRP13	yes	yes
P53259	PCP1	yes	yes
P48237	CCM1	yes	yes
P53292	MRPS35	yes	yes
P16451	PDX1	yes	yes
P31334	MRPL9	yes	yes
P53311	MPC3	yes	yes
P53312	LSC2	yes	yes
P53318	COQ6	yes	yes
P32902	MRP4	yes	yes
P23180	AIM17	yes	yes
P00447	SOD2	yes	yes
P11914	MAS2	yes	yes
P07275	PUT2	yes	yes
P38771	RRF1	yes	yes
P38793	TRM5	yes	yes
P38797	PTC7	yes	yes
P38714	MSR1	yes	yes
P38816	TRR2	yes	yes
P25846	MSH1	yes	yes
P32904	MRPL6	yes	yes
P38860	MTG2	yes	yes
P38880	MDM31	yes	yes
P38884	AIM18	yes	yes
P38885	AIM46	yes	yes
P38891	BAT1	yes	yes
Q01852	TIM44	yes	yes
P40530	PKP1	yes	yes
P40513	MAM33	yes	yes
P40495	LYS12	yes	yes
P20967	KGD1	yes	yes
P47081	COX16	yes	yes
P47052	YJL045W	yes	yes
P40360	ARG2	yes	yes
P40858	MRPL49	yes	yes
P39677	MEF2	yes	yes
P46955	NCA3	yes	yes
P22135	ATP12	yes	yes
P39533	ACO2	yes	yes
P47084	MRX12	yes	yes
P21375	OSM1	yes	yes
P47127	AIM24	yes	yes
P47150	RSM7	yes	yes
P00830	ATP2	yes	yes
P47158	IBA57	yes	yes
P32787	MGM101	yes	yes
Q03702	CCE1	yes	yes
P36013	MAE1	yes	yes
P32860	NFU1	yes	yes
P17505	MDH1	yes	yes
Q01802	AAT1	yes	yes
P35999	2001-10-01	yes	yes
P14063	MRPL31	yes	yes
P33421	SDH3	yes	yes
Q00711	SDH1	yes	yes
P07236	MST1	yes	yes
P36046	MIA40	yes	yes
Q02204	MRPL13	yes	yes
P36112	MIC60	yes	yes
P36147	PAM17	yes	yes
P22354	MRPL20	yes	yes
P21801	SDH2	yes	yes
P54964	REX2	yes	yes
P32522	PET309	yes	yes
P25039	MEF1	yes	yes
P52893	ALT1	yes	yes
P42900	SLS1	yes	yes
P09368	PUT1	yes	yes
P10507	MAS1	yes	yes
Q06236	SHH4	yes	yes
P33310	MDL1	yes	yes
Q05779	COQ9	yes	yes
P32335	MSS51	yes	yes
Q06005	LIP2	yes	yes
Q06567	MCP2	yes	yes
Q05863	YLR281C	yes	yes
Q12349	ATP14	yes	yes
P19414	ACO1	yes	yes
P36523	MRPL15	yes	yes
P06168	ILV5	yes	yes
P11325	NAM2	yes	yes
P04039	COX8	yes	yes
P36517	MRPL4	yes	yes
P12887	UNG1	yes	yes
P51998	YML6	yes	yes
P32796	CAT2	yes	yes
P00175	CYB2	yes	yes
P07271	PIF1	yes	yes
P49017	COQ5	yes	yes
P32340	NDI1	yes	yes
Q03667	MIX17	yes	yes
Q03673	AIM34	yes	yes
P32559	MSS1	yes	yes
P36516	MRPL3	yes	yes
Q04728	ARG7	yes	yes
Q04748	SOV1	yes	yes
Q02486	ABF2	yes	yes
P07246	ADH3	yes	yes
Q03151	MTG1	yes	yes
Q03153	ATP25	yes	yes
Q04487	SHH3	yes	yes
P40215	NDE1	yes	yes
Q03798	AIM36	yes	yes
Q03218	MMT1	yes	yes
P36525	MRPL24	yes	yes
P08468	PET111	yes	yes
P22136	AEP2	yes	yes
P40416	ATM1	yes	yes
P32843	YME2	yes	yes
P12687	MRP7	yes	yes
P28834	IDH1	yes	yes
P00424	COX5A	yes	yes
P12695	LAT1	yes	yes
P32048	MSK1	yes	yes
P53921	YNL122C	yes	yes
P39006	PSD1	yes	yes
P53881	MRPL22	yes	yes
P53875	MRPL19	yes	yes
P40156	RRG9	yes	yes
Q01532	LAP3	yes	yes
P36528	MRPL17	yes	yes
P36520	MRPL10	yes	yes
P48564	MRX6	yes	yes
P42847	MRPS18	yes	yes
P42844	ZIM17	yes	yes
P32453	ATP11	yes	yes
P00890	CIT1	yes	yes
P53732	MRPS12	yes	yes
P32378	COQ2	yes	yes
Q08058	COQ10	yes	yes
Q08179	MDM38	yes	yes
Q08213	NGL1	yes	yes
Q08223	AIM39	yes	yes
P41911	GPD2	yes	yes
Q08230	SDH5	yes	yes
P27680	COQ3	yes	yes
P18544	ARG8	yes	yes
Q12204	YOR022C	yes	yes
P38909	CYC2	yes	yes
P07143	CYT1	yes	yes
Q12511	PTC5	yes	yes
Q12166	LEU9	yes	yes
P41735	CAT5	yes	yes
P28241	IDH2	yes	yes
P53598	LSC1	yes	yes
Q12171	MDM32	yes	yes
P02992	TUF1	yes	yes
P25270	MRM1	yes	yes
Q08622	GEP3	yes	yes
P32266	MGM1	yes	yes
Q12032	AIM41	yes	yes
Q12056	ISU2	yes	yes
P38969	PNT1	yes	yes
Q08742	RDL2	yes	yes
Q08749	TIM18	yes	yes
Q01926	MRS2	yes	yes
P40825	ALA1	yes	yes
Q08818	MSC6	yes	yes
P05066	PHR1	yes	yes
Q03079	MRX11	yes	yes
Q02783	MFM1	yes	yes
Q02776	TIM50	yes	yes
P05626	ATP4	yes	yes
P48527	MSY1	yes	yes
Q02888	INA17	yes	yes
Q02873	YPL107W	yes	yes
Q02981	YPL109C	yes	yes
P19516	COX11	yes	yes
Q99373	PET20	yes	yes
Q12467	MRX4	yes	yes
O14464	RTC6	yes	yes
Q06892	POS5	yes	yes
Q08968	FMP40	yes	yes
Q08970	MMT2	yes	yes
P08417	FUM1	yes	yes
P33311	MDL2	yes	yes
Q12480	AIM45	yes	yes
P07263	HTS1	yes	yes
P08425	MSF1	yes	yes
Q06493	YLH47	yes	yes
Q06524	SUE1	yes	yes
P07257	QCR2	yes	yes
P39726	GCV3	yes	yes
P32785	FMT1	yes	yes
P36775	PIM1	yes	yes
P38175	MRP21	yes	yes
P18900	COQ1	yes	yes
P09440	MIS1	yes	yes
P38289	EXO5	yes	yes
P37292	SHM1	yes	yes
P25348	MRPL32	yes	yes
P25642	IMG2	yes	yes
P01097	INH1	yes	yes
P48015	GCV1	yes	yes
P38958	PET100	yes	yes
P37298	SDH4	yes	yes
O13525	COQ4	yes	yes
P09950	HEM1	yes	yes
P33416	HSP78	yes	yes
P10662	MRP1	yes	yes
P50273	ATP22	yes	yes
Q06405	ATP17	yes	yes
Q03430	RSM28	yes	yes
P39987	ECM10	yes	yes
P40008	FMP52	yes	yes
Q01217	ARG5,6	yes	yes
P43557	FMP32	yes	yes
P53193	JAC1	yes	yes
P53171	GEP7	yes	yes
P27697	COQ8	yes	yes
P53219	IMO32	yes	yes
P53239	COX18	yes	yes
P07806	VAS1	yes	yes
P53264	CLD1	yes	yes
P00427	COX6	yes	yes
P38783	FYV4	yes	yes
P38824	COX23	yes	yes
P40185	MMF1	yes	yes
P40491	FMC1	yes	yes
P00425	COX5B	yes	yes
P32191	GUT2	yes	yes
P40576	INA22	yes	yes
P0CS90	SSC1	yes	yes
P36056	RSM22	yes	yes
P00431	CCP1	yes	yes
Q08023	FMP25	yes	yes
P19882	HSP60	yes	yes
Q05931	SSQ1	yes	yes
P25719	CPR3	yes	yes
Q02773	RPM2	yes	yes
P49095	GCV2	yes	yes
P28239	PPA2	yes	yes
P39112	DSS1	yes	yes
P25038	IFM1	yes	yes
Q12320	GLO4	yes	yes
P16622	HEM15	yes	yes
P32875	LIP5	yes	yes
Q12283	MCT1	yes	yes
P38523	MGE1	yes	yes
Q08822	CIR2	yes	yes
P46367	ALD4	yes	yes
P32580	SUV3	yes	yes
Q02784	GRX5	yes	yes
Q02883	FMP30	yes	yes
Q03020	ISU1	yes	yes
P21592	COX10	yes	yes
P21560	CBP3	yes	yes
Q12184	YAH1	yes	yes
P43635	CIT3	yes	yes
P32387	MRP20	yes	yes
P0C5N3	YGL041W-A	yes	yes
P32493	AEP1	yes	yes
P32454	APE2	yes	yes
P32463	ACP1	yes	yes
P47015	AIM23	yes	yes
P32451	BIO2	yes	yes
P32445	RIM1	yes	yes
P32611	RML2	yes	yes
P47007	MRX5	yes	yes
P32874	HFA1	yes	yes
P39522	ILV3	yes	yes
P35191	MDJ1	yes	yes
P07342	ILV2	yes	yes
P49367	LYS4	yes	yes
P17695	GRX2	yes	yes
P18409	MDM10	yes	no
P06182	CYC3	yes	no
Q3E793	BOL1	yes	no
P39724	BOL3	yes	no
P39707	SEN34	yes	no
P80235	YAT1	yes	no
P32316	ACH1	yes	no
P18239	PET9	yes	no
P34222	PTH2	yes	no
P34224	YBL059W	yes	no
P38169	BNA4	yes	no
P38162	MIX23	yes	no
P38075	PDX3	yes	no
P38081	YBR056W	yes	no
P18238	AAC3	yes	no
P32830	TIM12	yes	no
Q01976	YSA1	yes	no
P07253	CBP6	yes	no
P38122	ECM31	yes	no
P38127	RIM2	yes	no
P38319	TDP1	yes	no
P38325	OM14	yes	no
P38341	MIC12	yes	no
P38152	CTP1	yes	no
P25578	PGS1	yes	no
P25566	MXR2	yes	no
P25573	MGR1	yes	no
Q96VH5	MIC10	yes	no
P25379	CHA1	yes	no
Q07349	MRX9	yes	no
Q12093	SLM3	yes	no
O75012	MRP10	yes	no
Q07534	HEM25	yes	no
Q07560	CRD1	yes	no
Q12142	ATG9	yes	no
Q12082	YDL157C	yes	no
P48569	YDL183C	yes	no
Q12328	TIM22	yes	no
Q04341	MIX14	yes	no
P28817	EHD3	yes	no
P11353	HEM13	yes	no
Q04311	VMS1	yes	no
P54857	TGL2	yes	no
Q12298	YDR061W	yes	no
Q12167	RRG1	yes	no
Q04006	UPS3	yes	no
P53688	HST4	yes	no
Q03941	CAB5	yes	no
P14905	CBS2	yes	no
Q03778	FMN1	yes	no
P04803	MSW1	yes	no
Q06630	MHR1	yes	no
P81449	TIM11	yes	no
Q05473	MRX8	yes	no
P32839	BCS1	yes	no
Q3E785	SDH6	yes	no
Q3E6R5	YDR381C-A	yes	no
Q04083	THI74	yes	no
Q03327	UGO1	yes	no
Q99258	RIB3	yes	no
Q04408	YDR514C	yes	no
P00128	QCR7	yes	no
P39953	YEA6	yes	no
O74700	TIM9	yes	no
P40012	HEM14	yes	no
P39518	FAA2	yes	no
P40015	ISC1	yes	no
Q6Q560	ISD11	yes	no
P40035	PIC2	yes	no
P39525	CEM1	yes	no
P40051	ICP55	yes	no
P39965	AIM10	yes	no
P40086	COX15	yes	no
P26364	ADK2	yes	no
P40097	YER181C	yes	no
P43594	MIC19	yes	no
P00127	QCR6	yes	no
P43617	YFR045W	yes	no
P53167	PUS2	yes	no
P53157	MPC1	yes	no
P32579	SUA5	yes	no
P53083	MDM34	yes	no
P53081	NIF3	yes	no
P46655	GUS1	yes	no
P10127	ADH4	yes	no
P16965	STF2	yes	no
P53206	MCY1	yes	no
P53212	YGR021W	yes	no
P28737	MSP1	yes	no
P27882	ERV1	yes	no
P53230	TAM41	yes	no
P32564	SCM4	yes	no
P23369	MRPL25	yes	no
P35180	TOM20	yes	no
P53257	TPC1	yes	no
P53260	GTF1	yes	no
P53266	SHY1	yes	no
P40961	PHB1	yes	no
P37293	NAT2	yes	no
P53294	PUS6	yes	no
P22438	MSM1	yes	no
P53299	TIM13	yes	no
P22289	QCR9	yes	no
P53305	RSM27	yes	no
P10834	PET54	yes	no
P50085	PHB2	yes	no
P50087	MIC26	yes	no
P53320	MTM1	yes	no
P38746	YLF2	yes	no
P03874	CBP2	yes	no
P38702	LEU5	yes	no
P87108	TIM10	yes	no
P38705	DIA4	yes	no
P32792	YSC83	yes	no
P16603	NCP1	yes	no
P38796	PPE1	yes	no
P14693	SAM35	yes	no
P38825	TOM71	yes	no
P38857	MPC2	yes	no
P38698	PPX1	yes	no
P40556	YIA6	yes	no
P38626	CBR1	yes	no
P40519	YIL060W	yes	no
P40496	RSM25	yes	no
P40478	POR2	yes	no
P40464	FLX1	yes	no
P16547	OM45	yes	no
P40458	ATG32	yes	no
P40452	COA1	yes	no
P07266	MRS1	yes	no
P08678	CYR1	yes	no
P47065	PET130	yes	no
P47051	AIM22	yes	no
P47045	TIM54	yes	no
Q3E7B2	COA3	yes	no
P22353	MRPL8	yes	no
P40364	MPM1	yes	no
P42949	PAM16	yes	no
P47025	MDV1	yes	no
Q3E7A3	YJL133C-A	yes	no
P10566	MRS3	yes	no
P39515	TIM17	yes	no
P08525	QCR8	yes	no
P08466	NUC1	yes	no
P07252	CBP1	yes	no
Q02772	PET191	yes	no
P23641	MIR1	yes	no
P47131	YJR085C	yes	no
P47139	YJR098C	yes	no
P47140	AIM25	yes	no
P47141	RSM26	yes	no
P00445	SOD1	yes	no
P57744	TIM8	yes	no
P28778	MRP17	yes	no
P30902	ATP7	yes	no
O60200	MDM35	yes	no
P36010	YNK1	yes	no
P36078	HOT13	yes	no
P23493	MBR1	yes	no
P22936	APN1	yes	no
P32332	OAC1	yes	no
P36066	YKL133C	yes	no
P36064	CMC1	yes	no
P32388	MRP49	yes	no
P36038	CBT1	yes	no
P36130	CAF4	yes	no
P36135	UTH1	yes	no
P23500	MRS4	yes	no
P36151	YKR070W	yes	no
P36159	TRZ1	yes	no
P36163	OMA1	yes	no
P41800	MMM1	yes	no
Q07821	ISA1	yes	no
Q07914	PAM18	yes	no
P39102	XDJ1	yes	no
Q3E798	MIM2	yes	no
P16658	SEN2	yes	no
Q8TGM6	TAR1	yes	no
P35200	UPS2	yes	no
Q06324	MMR1	yes	no
Q05776	UPS1	yes	no
Q05809	COA4	yes	no
P46943	GUF1	yes	no
Q06139	CIS1	yes	no
Q06485	ATG33	yes	no
P18496	ATP10	yes	no
Q3E7A6	YML007C-A	yes	no
P36533	MRPL39	yes	no
Q03713	RCF1	yes	no
P53397	OGG1	yes	no
P81450	ATP18	yes	no
P39103	COX14	yes	no
Q05043	RSF1	yes	no
P40202	CCS1	yes	no
P04710	AAC1	yes	no
Q04675	SEN15	yes	no
P50110	SAM37	yes	no
P40341	YTA12	yes	no
Q04472	MGR3	yes	no
Q03799	MRPS8	yes	no
Q03829	MME1	yes	no
Q03246	MRPS17	yes	no
P23644	TOM40	yes	no
P19956	MRPL44	yes	no
P14908	MTF1	yes	no
Q04013	YHM2	yes	no
Q3E846	COA6	yes	no
P10174	COX7	yes	no
P20084	MRPL33	yes	no
P38921	PET8	yes	no
P53969	SAM50	yes	no
P53615	NCE103	yes	no
P04840	POR1	yes	no
P53616	SUN4	yes	no
P53507	TOM7	yes	no
P50945	MIC27	yes	no
P06208	LEU4	yes	no
P07213	TOM70	yes	no
P17898	CPT1	yes	no
P49334	TOM22	yes	no
P27929	NAM9	yes	no
P53869	MRX7	yes	no
P53852	YNL247W	yes	no
P53839	GOR1	yes	no
P48558	BXI1	yes	no
P42834	MDJ2	yes	no
P32897	TIM23	yes	no
P53721	RCF2	yes	no
P53724	MRPL50	yes	no
P53733	RSM19	yes	no
P53736	YNR040W	yes	no
P07390	PET494	yes	no
P52923	AIF1	yes	no
Q92328	MDM12	yes	no
Q08176	MIM1	yes	no
P48525	MSE1	yes	no
P81451	ATP19	yes	no
Q12322	YOL114C	yes	no
P38910	HSP10	yes	no
Q3E824	YOR020W-A	yes	no
P33448	TOM6	yes	no
Q12289	CRC1	yes	no
Q12375	ORT1	yes	no
Q12487	MRPL23	yes	no
P17558	PET123	yes	no
Q99297	ODC2	yes	no
Q12106	MCP1	yes	no
P07884	MOD5	yes	no
Q12305	RDL1	yes	no
P24720	MNE1	yes	no
Q12089	AEP3	yes	no
P48526	ISM1	yes	no
Q02863	UBP16	yes	no
Q02825	SEN54	yes	no
Q02889	MGR2	yes	no
P15179	MSD1	yes	no
Q02950	MRP51	yes	no
Q03028	ODC1	yes	no
Q12036	PPT2	yes	no
P36534	MRPL40	yes	no
Q3E823	COA2	yes	no
P21306	ATP15	yes	no
Q12251	YPR011C	yes	no
Q12233	ATP20	yes	no
Q12482	AGC1	yes	no
P32795	YME1	yes	no
P32331	YMC1	yes	no
Q06089	YPR098C	yes	no
Q06090	MRPL51	yes	no
Q06109	RRG8	yes	no
P80967	TOM5	yes	no
P08593	MSS18	yes	no
Q06510	TAZ1	yes	no
Q12374	NCA2	yes	no
P10663	MRP2	yes	no
P18411	FUN14	yes	no
P39722	GEM1	yes	no
Q3E7A4	CMC2	yes	no
P33893	PET112	yes	no
P38297	FZO1	yes	no
P38143	GPX2	yes	no
P25375	PRD1	yes	no
P07255	COX9	yes	no
P15202	CTA1	yes	no
Q06683	IRC3	yes	no
P32898	CYM1	yes	no
P00045	CYC7	yes	no
P39925	AFG3	yes	no
P37267	CBP4	yes	no
P39676	YHB1	yes	no
P37299	QCR10	yes	no
P38790	HTD2	yes	no
P38812	GEP4	yes	no
P40515	FIS1	yes	no
P40502	AIM19	yes	no
P40564	DJP1	yes	no
P47039	BNA3	yes	no
P00044	CYC1	yes	no
P33303	SFC1	yes	no
P35731	OAR1	yes	no
Q00873	CYT2	yes	no
P26793	RAD27	yes	no
P35996	MRPL38	yes	no
Q12287	COX17	yes	no
Q3E731	COX19	yes	no
Q01519	COX12	yes	no
Q12393	GEP5	yes	no
Q06244	PUS5	yes	no
P32344	QRI5	yes	no
Q06563	SYM1	yes	no
Q05892	COQ11	yes	no
Q06143	DIC1	yes	no
P54783	ALO1	yes	no
P46972	IMP2	yes	no
P28627	IMP1	yes	no
Q3E7A9	CMC4	yes	no
Q03652	DML1	yes	no
Q03557	HER2	yes	no
P53937	SWS2	yes	no
D6W196	SAL1	yes	no
P48567	PUS4	yes	no
P53722	ATP23	yes	no
Q12039	HMI1	yes	no
Q08645	MET7	yes	no
Q12029	FSF1	yes	no
P15801	MIP1	yes	no
Q02608	MRPS16	yes	no
Q12031	ICL2	yes	no
Q12350	JID1	yes	no
Q12425	ISA2	yes	no
Q04814	YMR252C	yes	no
P47107	YJR039W	yes	no
Q12158	MCD1	yes	no
P36101	TCD2	yes	no
Q03900	YDR132C	yes	no
P32858	AIM26	yes	no
P33327	GDH2	yes	no
P36092	YKL044W	yes	no
Q3E828	YJL127C-B	yes	no
Q12223	RAD59	yes	no
P38744	YHL018W	yes	no
Q06820	MDM36	yes	no
P32606	PET127	yes	no
P38876	PTH1	yes	no
P41921	GLR1	yes	no
P49775	HNT2	yes	no
P40508	YIL077C	yes	no
P49954	NIT3	yes	no
P25454	RAD51	yes	no
P36060	MCR1	yes	no
P87275	AIM11	yes	no
P32317	AFG1	yes	no
Q04922	MFB1	yes	no
P40471	AYR1	yes	no
Q08001	LAM6	yes	no
Q12428	PDH1	yes	no
Q12680	GLT1	yes	no
P42940	CIR1	yes	no
P38988	GGC1	yes	no
P48570	LYS20	yes	no
Q12086	DIN7	yes	no
P43567	AGX1	yes	no
Q04608	YDR124W	yes	no
P40892	YJL218W	yes	no
Q8TGV0	YAR035C-A	yes	no
Q01589	SED1	no	no
Q06681	YSP2	no	no
P40099	FAU1	no	no
P53153	LCL3	no	no
P38756	TCD1	no	no
P38927	REV7	no	no
P40581	HYR1	no	no
P36001	RMA1	no	no
P36052	YKL162C	no	no
Q07799	LMO1	no	no
Q12208	USB1	no	no
Q06409	DCK1	no	no
P25298	RNA14	no	no
P53918	ESBP6	no	no
P53879	RHO5	no	no
P40165	NNR1	no	no
P40303	PRE6	no	no
P13188	GLN4	no	no
Q08774	RRG7	no	no
P12689	REV1	no	no
Q08952	OXR1	no	no
Q08959	PGC1	no	no
Q12181	TAH18	no	no
P43616	DUG1	no	no
P53208	EAT1	no	no
Q04458	HFD1	no	no
P50861	RIB4	no	no
P14284	REV3	no	no
P32771	SFA1	no	no
P35172	NTH2	no	no
P38778	SMF2	no	no
P53088	NCS6	no	no
Q12335	PST2	no	no
P08536	MET3	no	no
P29704	ERG9	no	no
P32614	FRD1	no	no
Q05867	YLR283W	no	yes
O13578	YLR415C	no	yes
Q3E808	DGR1	no	yes
P00401	COX1	no	no
P03875	AI1	no	no
P03876	AI2	no	no
P03877	AI3	no	no
P03878	AI4	no	no
Q9ZZX1	AI5_ALPHA	no	no
Q9ZZX0	AI5_BETA	no	no
P00856	ATP8	no	no
P00854	ATP6	no	no
P00163	COB	no	no
P03873	BI2	no	no
Q9ZZW7	BI3	no	no
P03879	BI4	no	no
P61829	OLI1	no	no
P02381	VAR1	no	no
P03882	SCEI	no	no
P00410	COX2	no	no
P03881	Q0255	no	no
P00420	COX3	no	no
P34111	TFC3	no	no
Q01574	ACS1	no	no
P22219	VPS15	no	no
P38264	PHO88	no	no
P38114	TBS1	no	no
P12709	PGI1	no	no
P25587	LDB16	no	no
P17709	GLK1	no	no
P25349	YCP4	no	no
P08679	CIT2	no	no
P25333	SAT4	no	no
P00560	PGK1	no	no
P25356	BPH1	no	no
Q07351	STP4	no	no
P32419	MDH3	no	no
P25694	CDC48	no	no
P04050	RPO21	no	no
P35197	GCS1	no	no
Q12071	VPS54	no	no
Q12117	MRH1	no	no
P14843	ARO3	no	no
P00942	TPI1	no	no
Q05506	YDR341C	no	no
P29509	TRR1	no	no
Q04049	RAD30	no	no
P06782	SNF1	no	no
P48813	GNP1	no	no
P23301	HYP2	no	no
P27895	CIN8	no	no
P04817	CAN1	no	no
P08456	CHO1	no	no
P40037	HMF1	no	no
P43582	WWM1	no	no
P01123	YPT1	no	no
P43588	RPN11	no	no
P04806	HXK1	no	no
P05030	PMA1	no	no
P21243	SCL1	no	no
P53142	VPS73	no	no
P53035	MIG2	no	no
P23615	SPT6	no	no
P27476	NSR1	no	no
P53297	PBP1	no	no
P16861	PFK1	no	no
Q00772	SLT2	no	no
Q00539	NAM8	no	no
P38851	LAM1	no	no
Q03558	OYE2	no	no
P40518	ARC15	no	no
P04801	THS1	no	no
P00724	SUC2	no	no
P47018	MTC1	no	no
P07259	URA2	no	no
P17106	CBF1	no	no
P05375	OPI3	no	no
P47135	JSN1	no	no
P35691	TMA19	no	no
P36016	LHS1	no	no
P28321	YJU3	no	no
P00950	GPM1	no	no
P21576	VPS1	no	no
P36146	LAS1	no	no
P36023	OAF3	no	no
P54861	DNM1	no	no
Q07807	PUF3	no	no
P22217	TRX1	no	no
P41939	IDP2	no	no
Q06177	TMA10	no	no
P38631	FKS1	no	no
Q05930	MDM30	no	no
Q06011	ECM19	no	no
Q06417	TDA5	no	no
P06701	SIR3	no	no
Q06204	YLR446W	no	no
P27692	SPT5	no	no
P06778	RAD52	no	no
Q03104	MSC1	no	no
P28625	YIM1	no	no
P15108	HSC82	no	no
P16862	PFK2	no	no
P20107	ZRC1	no	no
P22146	GAS1	no	no
P53944	MTQ1	no	no
P06786	TOP2	no	no
P24783	DBP2	no	no
P40168	YNL195C	no	no
P40159	YNL208W	no	no
P48559	YPT11	no	no
P50277	BIO3	no	no
Q08214	NTG2	no	no
P19158	IRA2	no	no
Q12400	TRM10	no	no
P22133	MDH2	no	no
Q12016	VPS68	no	no
Q08282	PPM2	no	no
Q12339	UTP23	no	no
P06785	CDC21	no	no
P36017	VPS21	no	no
P21339	MSB1	no	no
P07807	DFR1	no	no
Q08686	TUM1	no	no
P14906	SEC63	no	no
O14467	MBF1	no	no
P54885	PRO2	no	no
P52489	PYK2	no	no
Q02733	IRC15	no	no
P19657	PMA2	no	no
P32333	MOT1	no	no
P07267	PEP4	no	no
Q08926	UIP4	no	no
P20606	SAR1	no	no
Q06839	YPR097W	no	no
P06197	PIS1	no	no
P06780	RHO1	no	no
Q06625	GDB1	no	no
P16892	FUS3	no	no
P15992	HSP26	no	no
P18963	IRA1	no	no
P25613	ADY2	no	no
P25044	PTP1	no	no
Q04623	ECM18	no	no
P14832	CPR1	no	no
P07170	ADK1	no	no
A0A023PZB3	FMP49	no	no
P40098	FMP10	no	no
P23337	GSY1	no	no
P53192	GET1	no	no
P04807	HXK2	no	no
P53233	FMP48	no	no
P00359	TDH3	no	no
P00924	ENO1	no	no
P32190	GUT1	no	no
P23291	YCK1	no	no
P00925	ENO2	no	no
P21672	RNR3	no	no
P27796	POT1	no	no
P00360	TDH1	no	no
P46998	FMP33	no	no
P46989	ATG27	no	no
P00358	TDH2	no	no
P36014	GPX1	no	no
P14540	FBA1	no	no
P07149	FAS1	no	no
P36037	DOA1	no	no
P36152	DRE2	no	no
P10592	SSA2	no	no
Q12385	ICT1	no	no
P0CE41	HAP1	no	no
O13547	CCW14	no	no
P25087	ERG6	no	no
Q12676	FOL3	no	no
Q04952	FKS3	no	no
P01120	RAS2	no	no
P13382	POL1	no	no
P20081	FPR1	no	no
P53889	FMP41	no	no
P53848	FOL1	no	no
Q08162	DIS3	no	no
P54115	ALD6	no	no
P19097	FAS2	no	no
P14020	DPM1	no	no
P33302	PDR5	no	no
P02994	TEF1	no	no
P32657	CHD1	no	no
P47176	BAT2	no	no
P32582	CYS4	no	no
P53195	COG7	no	no
P32939	YPT7	no	no
P38989	SMC2	no	no
P47053	YJL043W	no	no
P32368	SAC1	no	no
P41808	SMK1	no	no
Q03099	YML133C	no	no
P53326	YGR266W	no	no
P37297	STT4	no	no
P33202	UFD4	no	no
P36119	YKR023W	no	no
Q12749	SMC6	no	no
P47154	STE24	no	no
P32571	DOA4	no	no
Q07895	YLR001C	no	no
P39978	YEL067C	no	no
P40049	YER076C	no	no
P40021	ZRG8	no	no
Q03631	WAR1	no	no
P42840	YNL320W	no	no
P40523	YIL055C	no	no
P54003	SUR7	no	no
Q06836	SYT1	no	no
P53036	SAP4	no	no
P31688	TPS2	no	no
P08518	RPB2	no	no
P32568	SNQ2	no	no
P32600	TOR2	no	no
P12753	RAD50	no	no
P40548	SNL1	no	no
P0CX31	RPS24A	no	no
Q06266	TOS4	no	no
P41903	TES1	no	no
P32910	RPC34	no	no
P40468	TAO3	no	no
Q99190	TSC13	no	no
Q07878	VPS13	no	no
P38308	COS111	no	no
P53322	TNA1	no	no
P46992	YJL171C	no	no
P38555	YPT31	no	no
P39940	RSP5	no	no
P36097	TTI1	no	no
P42945	UTP10	no	no
P33418	LOS1	no	no
Q02208	TOF2	no	no
P50104	STB4	no	no
Q08562	ULS1	no	no
P38735	VMR1	no	no
P36100	TFA1	no	no
P38342	TSC10	no	no
P53907	YNL144C	no	no
P53061	ZIP2	no	no
P40085	EMP65	no	no
Q03085	SRL4	no	no
Q06817	GRS2	no	no
Q02792	RAT1	no	no
P34231	YKL187C	no	no
Q02203	YKR005C	no	no
P36087	YKL070W	no	no
Q06411	SPP382	no	no
P41338	ERG10	no	no
P38862	ATG7	no	no
P32528	DUR1,2	no	no
Q06705	CSR1	no	no
P32502	GCD7	no	no
Q05359	ERP1	no	no
P38111	MEC1	no	no
P39960	BEM2	no	no
Q12050	ELG1	no	no
P32660	DNF1	no	no
Q05050	EIS1	no	no
Q07622	ACK1	no	no
P53068	DOC1	no	no
Q05933	ARC18	no	no
P37366	CCL1	no	no
P32381	ARP2	no	no
P47134	BIR1	no	no
Q08965	BMS1	no	no
Q02875	SYH1	no	no
Q06010	STE23	no	no
Q04228	UBX2	no	no
P38079	YRO2	no	no
P0CX15	YRF1-7	no	no
P40361	YJL070C	no	no
P47024		no	no
P36015	YKT6	no	no
P32527	ZUO1	no	no
P38279	RTC2	no	no
P40485	SLM1	no	no
P51996	YPT32	no	no
Q3E7Y5	YBL111C	no	no
P0CX55	RPS18A	no	no
P40856	SAP185	no	no
Q04947	RTN1	no	no
P31376	SWC3	no	no
Q12466	TCB1	no	no
P07560	SEC4	no	no
Q06698	YLR419W	no	no
P53074	YGL230C	no	no
Q08245	ZEO1	no	no
P39986	SPF1	no	no
Q08409	AUS1	no	no
P06115	CTT1	no	no
P49956	CTF18	no	no
Q12359	ATO3	no	no
P38295	EHT1	no	no
P38920	MLH1	no	no
P05150	ARG3	no	no
P39685	POM152	no	no
P53094	MDS3	no	no
P32634	PMD1	no	no
P43603	LSB3	no	no
P53583	MPA43	no	no
P53756	PDR18	no	no
Q12207	NCE102	no	no
P53131	PRP43	no	no
P32523	PRP19	no	no
P38110	TEL1	no	no
Q03833	GIS1	no	no
P38138	ROT2	no	no
P12945	NAT1	no	no
P47148	PXP2	no	no
P39730	FUN12	no	no
P41815	BAP3	no	no
P39744	NOC2	no	no
P40457	MLP2	no	no
P49704	PRP31	no	no
Q03016	GIP3	no	no
P39003	HXT6	no	no
P32829	MRE11	no	no
P36115	IRS4	no	no
P32487	LYP1	no	no
Q07505	YDL086W	no	no
Q12230	LSP1	no	no
Q99380	OST4	no	no
P53051	IMA1	no	no
Q04991	FMP42	no	no
P43581	HXT10	no	no
P38800	LAM4	no	no
Q99207	NOP14	no	no
Q12019	MDN1	no	no
P38066	RIB1	no	no
P38787	PAN5	no	no
P32499	NUP2	no	no
P0CX56	RPS18B	no	no
P53075	SHE10	no	no
Q08972	NEW1	no	no
P53252	PIL1	no	no
P53191	PIB2	no	no
Q00402	NUM1	no	no
P39935	TIF4631	no	no
P33755	NPL4	no	no
Q08957	AFT2	no	no
P39708	GDH3	no	no
Q03921	DOP1	no	no
P40582	GTT1	no	no
P47016	NIT2	no	no
P38757	NEM1	no	no
P38720	GND1	no	no
P53863	JJJ1	no	no
P40309	KHA1	no	no
Q12180	HAL9	no	no
P47031	IML2	no	no
P53114	NUT1	no	no
P38271	OPY1	no	no
Q04322	GYL1	no	no
P35688	LRG1	no	no
Q00055	GPD1	no	no
Q06632	CFT1	no	no
Q12051	BTS1	no	no
Q08484	GYP1	no	no
P38873	KOG1	no	no
P53128	MET13	no	no
P30624	FAA1	no	no
P36008	TEF4	no	no
Q12284	ERV2	no	no
Q05670	FUS2	no	no
P38211	GPI18	no	no
Q12276	HER1	no	no
P39004	HXT7	no	no
P36035	JEN1	no	no
P32492	MYO4	no	no
P32628	RAD23	no	no
P40354	NTA1	no	no
Q12465	RAX2	no	no
P35177	SPT7	no	no
Q02890	PNG1	no	no
Q08217	PSK2	no	no
P50088	SPG1	no	no
Q01684	SPR6	no	no
P0CH09	RPL40B	no	no
P40528	SYG1	no	no
Q03640	TCB3	no	no
P50896	PSP1	no	no
P53148	SPC105	no	no
P32907	ATO2	no	no
Q92325	LAG2	no	no
Q00955	ACC1	no	no
P53940	APJ1	no	no
P53389	HOL1	no	no
P10823	GPA2	no	no
Q04746	KAR5	no	no
Q08651	ENV9	no	no
P31380	FUN30	no	no
P47102	GEA1	no	no
P42833	HXT14	no	no
P39976	DLD3	no	no
P38248	ECM33	no	no
Q03018	ESP1	no	no
Q12390	GTT2	no	no
P53982	IDP3	no	no
P28743	KIP2	no	no
Q12452	ERG27	no	no
Q12315	GLE1	no	no
P39717	GPB2	no	no
Q06554	IRC20	no	no
Q07651	FMP45	no	no
Q04697	GSF2	no	no
Q04409	EMI2	no	no
Q08908	FRE5	no	no
P10961	HSF1	no	no
Q07788	COS7	no	no
P40107	VRG4	no	no
P32798	COT1	no	no
P41819	DIM1	no	no
P17649	UGA1	no	no
Q06151	DCS1	no	no
P53121	FLC3	no	no
P34756	FAB1	no	no
P36122	BCH2	no	no
Q12150	CSF1	no	no
P33892	GCN1	no	no
P29366	BEM1	no	no
P41913	GDS1	no	no
P53198	ERP6	no	no
P38428	CUE1	no	no
Q04217	ECM16	no	no
Q01896	ENA2	no	no
Q03653	EFR3	no	no
